# A broad-specificity O-glycoprotease that enables improved analysis of glycoproteins and glycopeptides containing intact complex O-glycans

**DOI:** 10.1101/2021.09.09.459412

**Authors:** Saulius Vainauskas, Hélène Guntz, Elizabeth McLeod, Colleen McClung, Cristian Ruse, Xiaofeng Shi, Christopher H. Taron

## Abstract

Analysis of mucin type O-glycans linked to serine/threonine of glycoproteins is technically challenging, in part, due to a lack of effective enzymatic tools that enable their analysis. Recently, several O-glycan-specific endoproteases that can cleave the protein adjacent to the appended glycan have been described. Despite significant progress in understanding the biochemistry of these enzymes, known O-glycoproteases have specificity constrains, such as inefficient cleavage of glycoproteins bearing sialylated O-glycans, high selectivity for certain type of glycoproteins or protein sequence bias, that limit their analytical application. In this study, we examined the capabilities of an immunomodulating metalloprotease (IMPa) from *Pseudomonas aeruginosa*. The peptide substrate sequence selectivity and its impact on IMPa activity was interrogated using an array of synthetic peptides and their glycoforms. We show that IMPa has no specific P1 residue preference and can tolerate most amino acids at the P1 position, except aspartic acid. The enzyme does not cleave between two adjacent O-glycosites, indicating that O-glycosylated serine/threonine is not allowed at position P1. Glycopeptides with as few as two amino acids on either side of an O-glycosite were specifically cleaved by IMPa. Finally, IMPa efficiently cleaved peptides and proteins carrying sialylated and asialylated O-glycans of varying complexity. We present the use of IMPa in a one-step O-glycoproteomics workflow for glycoprofiling of individual purified glycoproteins granulocyte colony-stimulating factor (G-CSF) and receptor-type tyrosine-protein phosphatase C (CD45) without the need for glycopeptide enrichment. In these examples, IMPa enabled identification of O-glycosites and the range of complex O-glycan structures at each site.
