## Supporting Table S2 for "A broad-specificity O-glycoprotease that enables improved analysis of glycoproteins and glycopeptides containing intact complex O-glycans"

### Sheet: Content
Dataset: Identification of site-specific O-linked glycopeptides of recombinant human G-CSF expressed in HEK293 cells
Native rhG-CSF digested with IMPa and analyzed by LC-MS/MS (two technical replicates)
Content:
rhG-CSF_HEK_Protein Coverage sheet: identified glycopeptides/glycoforms (Byonic output)
rhG-CSF_HEK_O-glycopeptides sheet: identified glycopeptides/glycoforms with detected O-glycosites and O-glycans (Byonic output)

### Sheet: rhG-CSF_HEK_Protein Coverage
Identified O-glycopeptides and their glycoforms: protein coverage (Byonic output)
Identified glycopeptides/glycoforms are shown in black and blue ( two technical repeats). Byonic annotations of the O-glycosites and other detected modifications (oxidation at M, W) are shown in green.

### Sheet: rhG-CSF_HEK_O-glycopeptides
Modification position within protein #	Sequence	Mod. Summary #	Glycans	PEP 2D	Score	z	Obs. m/z	Calc. m/z	ppm	Off- By-X	Obs.M	Calc.M	XIC area summed	Obs. time Var (min)	Protein name	MS2 Search name	Comments
31	A.tPLGPA.S	T1(OGlycan/947.3230)	HexNAc(1)Hex(1)NeuAc(2)	1.06e-5 - 6.50e-5	274.69 - 359.89	2	751.8218 - 751.8222	751.822	-0.05; -0.29; 0.28	0	1501.6290 - 1501.6299	1501.63	40789700	56.4869	sp|P09919.1|CSF3_HUMAN	ms2_search_1_col_0_byonic_sample1_g-csf_n_600g_120min_top10_lm_n1000_qe_reprosil_sonation_030421_run2
31	A.tPLGPA.S	T1(OGlycan/947.3230)	HexNAc(1)Hex(1)NeuAc(2)	3.88e-6 - 1.04e-4	300.35 - 364.99	2	751.8217 - 751.8219	751.822	-0.13; -0.29; -0.37; -0.21	0	1501.6289 - 1501.6292	1501.63	53263200	57.1277	sp|P09919.1|CSF3_HUMAN	ms2_search_2_col_0_byonic_sample1_g-csf_600g_120min_top10_lm_n1000_qe_reprosil_sonation_030421_run1
31	A.tPLGPAS.S	T1(OGlycan/947.3230)	HexNAc(1)Hex(1)NeuAc(2)	0.00458823	138.6	3	530.561	530.561	-0.237622	0	1588.66	1588.66	202989000	51.4982	sp|P09919.1|CSF3_HUMAN	ms2_search_1_col_0_byonic_sample1_g-csf_n_600g_120min_top10_lm_n1000_qe_reprosil_sonation_030421_run2
31	A.tPLGPAS.S	T1(OGlycan/979.3129)	HexNAc(1)Hex(1)NeuGc(2)	0.00585968	158.893	3	541.224	541.224	-1.26343	0	1620.65	1620.65	13725900	51.5745	sp|P09919.1|CSF3_HUMAN	ms2_search_1_col_0_byonic_sample1_g-csf_n_600g_120min_top10_lm_n1000_qe_reprosil_sonation_030421_run2
31	A.tPLGPAS.S	T1(OGlycan/979.3129)	HexNAc(1)Hex(1)NeuGc(2)	0.00686415	157.566	2	811.332	811.333	-1.17991	0	1620.65	1620.65	443605000	52.2668	sp|P09919.1|CSF3_HUMAN	ms2_search_2_col_0_byonic_sample1_g-csf_600g_120min_top10_lm_n1000_qe_reprosil_sonation_030421_run1
31	A.tPLGPAS.S	T1(OGlycan/1021.3598)	HexNAc(2)Hex(2)NeuAc(1)	0.000173824	313.172	3	555.24	555.24	-0.395711	0	1662.7	1662.7	16364800	44.5092	sp|P09919.1|CSF3_HUMAN	ms2_search_1_col_0_byonic_sample1_g-csf_n_600g_120min_top10_lm_n1000_qe_reprosil_sonation_030421_run2
31	A.tPLGPAS.S	T1(OGlycan/1312.4552)	HexNAc(2)Hex(2)NeuAc(2)	1.92e-4 - 7.15e-3	276.63 - 340.87	3	652.2718 - 652.2722	652.272	-0.02; 0.54	0	1953.7936 - 1953.7947	1953.79	182709000	52.7516	sp|P09919.1|CSF3_HUMAN	ms2_search_2_col_0_byonic_sample1_g-csf_600g_120min_top10_lm_n1000_qe_reprosil_sonation_030421_run1
31	A.tPLGPASSLP.Q	T1(OGlycan/947.3230)	HexNAc(1)Hex(1)NeuAc(2)	0.00534511	186.171	3	629.617	629.617	-0.0752185	0	1885.83	1885.83	9090830	92.9039	sp|P09919.1|CSF3_HUMAN	ms2_search_2_col_0_byonic_sample1_g-csf_600g_120min_top10_lm_n1000_qe_reprosil_sonation_030421_run1
31,37	A.tPLGPAs.S	T1(OGlycan/203.0794); S7(OGlycan/859.3070)	HexNAc(1),HexNAc(2)Hex(1)NeuAc(1)	0.000125986	328.18 - 336.62	3	568.9154 - 568.9155	568.916	-0.24; -0.13	0	1703.7244 - 1703.7246	1703.72	29929900	46.0716	sp|P09919.1|CSF3_HUMAN	ms2_search_2_col_0_byonic_sample1_g-csf_600g_120min_top10_lm_n1000_qe_reprosil_sonation_030421_run1	HexNAc(3)Hex(1)NeuAc(1)* glycan on T1 **
31,37	A.tPLGPAs.S	T1(OGlycan/203.0794); S7(OGlycan/859.3070)	HexNAc(1),HexNAc(2)Hex(1)NeuAc(1)	4.91e-5 - 4.50e-4	284.48 - 385.62	2	852.8695 - 852.8699	852.87	0.16; 0.23; 0.02; -0.20	0	1703.7245 - 1703.7252	1703.72	88782600	46.0716	sp|P09919.1|CSF3_HUMAN	ms2_search_2_col_0_byonic_sample1_g-csf_600g_120min_top10_lm_n1000_qe_reprosil_sonation_030421_run1	HexNAc(3)Hex(1)NeuAc(1)* glycan on T1 **
31,37	A.tPLGPAs.S	T1(OGlycan/203.0794); S7(OGlycan/859.3070)	HexNAc(1),HexNAc(2)Hex(1)NeuAc(1)	5.39e-5 - 8.65e-5	285.68 - 356.66	2	852.8693 - 852.8700	852.87	0.37; -0.41; 0.09	0	1703.7241 - 1703.7254	1703.72	88241200	45.4518	sp|P09919.1|CSF3_HUMAN	ms2_search_1_col_0_byonic_sample1_g-csf_n_600g_120min_top10_lm_n1000_qe_reprosil_sonation_030421_run2	HexNAc(3)Hex(1)NeuAc(1)* glycan on T1 **
31,37	A.tPLGPAs.S	T1(OGlycan/203.0794); S7(OGlycan/859.3070)	HexNAc(1),HexNAc(2)Hex(1)NeuAc(1)	6.72e-5 - 2.88e-4	251.74 - 342.53	3	568.9154 - 568.9156	568.916	0.08; -0.24; -0.03	0	1703.7244 - 1703.7249	1703.72	37039900	45.5514	sp|P09919.1|CSF3_HUMAN	ms2_search_1_col_0_byonic_sample1_g-csf_n_600g_120min_top10_lm_n1000_qe_reprosil_sonation_030421_run2	HexNAc(3)Hex(1)NeuAc(1)* glycan on T1 **
31,37	A.tPLGPAs.S	T1(OGlycan/365.1322); S7(OGlycan/406.1587)	HexNAc(1)Hex(1),HexNAc(2)	2.13e-4 - 7.16e-4	275.15 - 286.09	2	707.3214 - 707.3215	707.322	-0.62; -0.87	0	1412.6281 - 1412.6285	1412.63	21676200	36.241	sp|P09919.1|CSF3_HUMAN	ms2_search_2_col_0_byonic_sample1_g-csf_600g_120min_top10_lm_n1000_qe_reprosil_sonation_030421_run1	HexNAc(3)Hex(1)* glycan on T1 **
31,37	A.tPLGPAs.S	T1(OGlycan/365.1322); S7(OGlycan/406.1587)	HexNAc(1)Hex(1),HexNAc(2)	3.14e-5 - 1.47e-3	275.52 - 352.04	2	707.3215 - 707.3218	707.322	-0.27; -0.70; -0.44	0	1412.6284 - 1412.6290	1412.63	25541600	36.006	sp|P09919.1|CSF3_HUMAN	ms2_search_1_col_0_byonic_sample1_g-csf_n_600g_120min_top10_lm_n1000_qe_reprosil_sonation_030421_run2	HexNAc(3)Hex(1)* glycan on T1 **
31,37	A.tPLGPAs.S	T1(OGlycan/365.1322); S7(OGlycan/979.3129)	HexNAc(1)Hex(1),HexNAc(1)Hex(1)NeuGc(2)	0.0002396	225.449	3	662.935	662.935	0.428861	0	1985.78	1985.78	5635600	52.2793	sp|P09919.1|CSF3_HUMAN	ms2_search_1_col_0_byonic_sample1_g-csf_n_600g_120min_top10_lm_n1000_qe_reprosil_sonation_030421_run2	HexNAc(2)Hex(2)NeuGc(2)* glycan on T1 **
31,37	A.tPLGPAs.S	T1(OGlycan/365.1322); S7(OGlycan/979.3129)	HexNAc(1)Hex(1),HexNAc(1)Hex(1)NeuGc(2)	0.0022443	274.227	2	993.905	993.899	5.59921	0	1985.79	1985.78	32529300	52.0466	sp|P09919.1|CSF3_HUMAN	ms2_search_1_col_0_byonic_sample1_g-csf_n_600g_120min_top10_lm_n1000_qe_reprosil_sonation_030421_run2	HexNAc(2)Hex(2)NeuGc(2)* glycan on T1 **
31,37	A.tPLGPAs.S	T1(OGlycan/365.1322); S7(OGlycan/979.3129)	HexNAc(1)Hex(1),HexNAc(1)Hex(1)NeuGc(2)	0.00337568	273.542	2	993.901	993.899	2.0953	0	1985.79	1985.78	37500300	52.2668	sp|P09919.1|CSF3_HUMAN	ms2_search_2_col_0_byonic_sample1_g-csf_600g_120min_top10_lm_n1000_qe_reprosil_sonation_030421_run1	HexNAc(2)Hex(2)NeuGc(2)* glycan on T1 **
31,37	A.tPLGPAs.S	T1(OGlycan/365.1322); S7(OGlycan/979.3129)	HexNAc(1)Hex(1),HexNAc(1)Hex(1)NeuGc(2)	1.14e-3 - 1.59e-2	77.78 - 177.75	3	662.9346 - 662.9347	662.935	-0.59; -0.77	0	1985.7820 - 1985.7823	1985.78	15049300	52.5847	sp|P09919.1|CSF3_HUMAN	ms2_search_2_col_0_byonic_sample1_g-csf_600g_120min_top10_lm_n1000_qe_reprosil_sonation_030421_run1	HexNAc(2)Hex(2)NeuGc(2)* glycan on T1 **
31,37	A.tPLGPAs.S	T1(OGlycan/406.1587); S7(OGlycan/656.2276)	HexNAc(2),HexNAc(1)Hex(1)NeuAc(1)	2.70641e-05	385.415	2	852.87	852.87	0.589576	0	1703.73	1703.72	88241200	45.4518	sp|P09919.1|CSF3_HUMAN	ms2_search_1_col_0_byonic_sample1_g-csf_n_600g_120min_top10_lm_n1000_qe_reprosil_sonation_030421_run2	HexNAc(3)Hex(1)NeuAc(1)* glycan on T1 **
37	A.TPLGPAs.S	S7(OGlycan/365.1322)	HexNAc(1)Hex(1)	1.72e-5 - 5.88e-5	344.77 - 369.03	2	504.2422 - 504.2423	504.243	-0.57; -0.75	0	1006.4699 - 1006.4701	1006.47	18831100	35.748	sp|P09919.1|CSF3_HUMAN	ms2_search_1_col_0_byonic_sample1_g-csf_n_600g_120min_top10_lm_n1000_qe_reprosil_sonation_030421_run2	O-glycosite on T1 **
37	A.TPLGPAs.S	S7(OGlycan/656.2276)	HexNAc(1)Hex(1)NeuAc(1)	1.01e-5 - 3.52e-4	393.20 - 521.32	2	649.7898 - 649.7917	649.79	1.29; -0.78; -0.50; -0.03; 0.25; 0.16; 0.06; 0.63; 1.10; 0.53; -0.31; 1.19; 0.82; 2.13	0	1297.5650 - 1297.5688	1297.57	860677000	47.0922	sp|P09919.1|CSF3_HUMAN	ms2_search_2_col_0_byonic_sample1_g-csf_600g_120min_top10_lm_n1000_qe_reprosil_sonation_030421_run1	O-glycosite on T1 **
37	A.TPLGPAs.S	S7(OGlycan/656.2276)	HexNAc(1)Hex(1)NeuAc(1)	3.34e-6 - 1.42e-3	177.75 - 523.75	2	649.7902 - 649.7914	649.79	1.76; -0.22; 0.16; 0.53; 0.35; -0.03; 0.06; 0.25; 0.72; 0.44; 1.57	0	1297.5658 - 1297.5683	1297.57	615323000	46.5852	sp|P09919.1|CSF3_HUMAN	ms2_search_1_col_0_byonic_sample1_g-csf_n_600g_120min_top10_lm_n1000_qe_reprosil_sonation_030421_run2	O-glycosite on T1 **
37	A.TPLGPAs.S	S7(OGlycan/947.3230)	HexNAc(1)Hex(1)NeuAc(2)	1.16e-5 - 2.50e-3	144.68 - 549.67	2	795.3376 - 795.3412	795.338	4.00; -0.08; 2.31; 2.92; 2.69; 2.77; 3.23; 3.38; 3.92; -0.54	0	1588.6606 - 1588.6678	1588.66	7507170000	51.504	sp|P09919.1|CSF3_HUMAN	ms2_search_1_col_0_byonic_sample1_g-csf_n_600g_120min_top10_lm_n1000_qe_reprosil_sonation_030421_run2	O-glycosite on T1 **
37	A.TPLGPAs.S	S7(OGlycan/947.3230)	HexNAc(1)Hex(1)NeuAc(2)	2.20e-5 - 3.77e-3	158.26 - 544.59	2	795.3378 - 795.3419	795.338	3.61; -0.31; 1.92; 2.00; 1.54; 4.46; 3.69; 3.31; 4.84; 3.23; 4.30; 3.92; 0.54	0	1588.6610 - 1588.6692	1588.66	7829600000	52.7843	sp|P09919.1|CSF3_HUMAN	ms2_search_2_col_0_byonic_sample1_g-csf_600g_120min_top10_lm_n1000_qe_reprosil_sonation_030421_run1	O-glycosite on T1 **
37	A.TPLGPAs.S	S7(OGlycan/947.3230)	HexNAc(1)Hex(1)NeuAc(2)	2.96e-5 - 1.26e-4	345.73 - 467.18	3	530.5610 - 530.5613	530.561	0.11; -0.01; 0.34; -0.24	0	1588.6611 - 1588.6620	1588.66	150970000	52.2103	sp|P09919.1|CSF3_HUMAN	ms2_search_2_col_0_byonic_sample1_g-csf_600g_120min_top10_lm_n1000_qe_reprosil_sonation_030421_run1	O-glycosite on T1 **
37	A.TPLGPAs.S	S7(OGlycan/947.3230)	HexNAc(1)Hex(1)NeuAc(2)	9.18e-6 - 1.80e-3	171.13 - 504.23	3	530.5612 - 530.5614	530.561	0.57; 0.22; 0.34; 0.11	0	1588.6616 - 1588.6624	1588.66	202989000	51.4982	sp|P09919.1|CSF3_HUMAN	ms2_search_1_col_0_byonic_sample1_g-csf_n_600g_120min_top10_lm_n1000_qe_reprosil_sonation_030421_run2	O-glycosite on T1 **
37	A.TPLGPAs.S	S7(OGlycan/1021.3598)	HexNAc(2)Hex(2)NeuAc(1)	3.35e-5 - 5.22e-4	353.30 - 467.16	2	832.3556 - 832.3600	832.356	0.35; -0.98; -0.31; 0.27; 0.71; 4.31; 4.16	0	1662.6966 - 1662.7054	1662.7	97083100	45.1686	sp|P09919.1|CSF3_HUMAN	ms2_search_2_col_0_byonic_sample1_g-csf_600g_120min_top10_lm_n1000_qe_reprosil_sonation_030421_run1	O-glycosite on T1 **
37	A.TPLGPAs.S	S7(OGlycan/1021.3598)	HexNAc(2)Hex(2)NeuAc(1)	3.3752e-05	380.975	3	555.24	555.24	0.0447909	0	1662.7	1662.7	16364800	44.5092	sp|P09919.1|CSF3_HUMAN	ms2_search_1_col_0_byonic_sample1_g-csf_n_600g_120min_top10_lm_n1000_qe_reprosil_sonation_030421_run2	O-glycosite on T1 **
37	A.TPLGPAs.S	S7(OGlycan/1021.3598)	HexNAc(2)Hex(2)NeuAc(1)	6.95e-6 - 1.18e-4	334.37 - 489.42	2	832.3565 - 832.3582	832.356	0.79; 0.13; 0.35; 0.49; 2.11	0	1662.6985 - 1662.7018	1662.7	88960900	44.3798	sp|P09919.1|CSF3_HUMAN	ms2_search_1_col_0_byonic_sample1_g-csf_n_600g_120min_top10_lm_n1000_qe_reprosil_sonation_030421_run2	O-glycosite on T1 **
37	A.TPLGPAs.S	S7(OGlycan/1312.4552)	HexNAc(2)Hex(2)NeuAc(2)	1.17e-5 - 3.40e-2	227.22 - 522.66	2	977.9049 - 977.9054	977.904	1.30; 1.17; 1.36; 0.80	0	1953.7952 - 1953.7963	1953.79	232084000	52.0466	sp|P09919.1|CSF3_HUMAN	ms2_search_1_col_0_byonic_sample1_g-csf_n_600g_120min_top10_lm_n1000_qe_reprosil_sonation_030421_run2	O-glycosite on T1 **
37	A.TPLGPAs.S	S7(OGlycan/1312.4552)	HexNAc(2)Hex(2)NeuAc(2)	1.27e-5 - 6.28e-5	338.80 - 440.05	3	652.2721 - 652.2724	652.272	0.35; 0.92; 0.63; 0.45	0	1953.7944 - 1953.7955	1953.79	135586000	51.667	sp|P09919.1|CSF3_HUMAN	ms2_search_1_col_0_byonic_sample1_g-csf_n_600g_120min_top10_lm_n1000_qe_reprosil_sonation_030421_run2	O-glycosite on T1 **
37	A.TPLGPAs.S	S7(OGlycan/1312.4552)	HexNAc(2)Hex(2)NeuAc(2)	2.18e-5 - 2.68e-4	349.11 - 510.15	2	977.9039 - 977.9055	977.904	0.61; 1.42; 1.23; 0.86; -0.20	0	1953.7933 - 1953.7964	1953.79	281354000	52.9778	sp|P09919.1|CSF3_HUMAN	ms2_search_2_col_0_byonic_sample1_g-csf_600g_120min_top10_lm_n1000_qe_reprosil_sonation_030421_run1	O-glycosite on T1 **
37	A.TPLGPAs.S	S7(OGlycan/1312.4552)	HexNAc(2)Hex(2)NeuAc(2)	7.49e-5 - 1.23e-4	423.00 - 468.90	3	652.2721 - 652.2724	652.272	0.63; 0.35; 0.82; 0.54	0	1953.7944 - 1953.7953	1953.79	182709000	52.7516	sp|P09919.1|CSF3_HUMAN	ms2_search_2_col_0_byonic_sample1_g-csf_600g_120min_top10_lm_n1000_qe_reprosil_sonation_030421_run1	O-glycosite on T1 **
37	A.TPLGPAsSLP.Q	S7(OGlycan/947.3230)	HexNAc(1)Hex(1)NeuAc(2)	0.00125126	237.073	3	629.618	629.617	0.313163	0	1885.83	1885.83	8104110	92.3362	sp|P09919.1|CSF3_HUMAN	ms2_search_1_col_0_byonic_sample1_g-csf_n_600g_120min_top10_lm_n1000_qe_reprosil_sonation_030421_run2	O-glycosite on T1 **
37,38	A.TPLGPAssLP.Q	S7(OGlycan/947.3230); S8(OGlycan/947.3230)	HexNAc(1)Hex(1)NeuAc(2),HexNAc(1)Hex(1)NeuAc(2)	1.82e-3 - 5.32e-3	137.73 - 193.99	3	945.3913 - 945.3922	945.392	0.48; -0.49	0	2833.1520 - 2833.1547	2833.15	24337400	87.7281	sp|P09919.1|CSF3_HUMAN	ms2_search_1_col_0_byonic_sample1_g-csf_n_600g_120min_top10_lm_n1000_qe_reprosil_sonation_030421_run2	O-glycosite on T1 **
37,38	A.TPLGPAssLP.Q	S7(OGlycan/947.3230); S8(OGlycan/947.3230)	HexNAc(1)Hex(1)NeuAc(2),HexNAc(1)Hex(1)NeuAc(2)	5.61e-3 - 5.59e-2	84.71 - 181.83	3	945.3911 - 945.3912	945.392	-0.62; -0.56	0	2833.1516 - 2833.1518	2833.15	24220500	87.9625	sp|P09919.1|CSF3_HUMAN	ms2_search_2_col_0_byonic_sample1_g-csf_600g_120min_top10_lm_n1000_qe_reprosil_sonation_030421_run1	O-glycosite on T1 **
38	A.TPLGPASsLPQSFLLK.C	S8(OGlycan/947.3230)	HexNAc(1)Hex(1)NeuAc(2)	0.000942691	304.158	3	868.424	868.425	-0.543861	0	2602.25	2602.25	47329900	118.847	sp|P09919.1|CSF3_HUMAN	ms2_search_2_col_0_byonic_sample1_g-csf_600g_120min_top10_lm_n1000_qe_reprosil_sonation_030421_run1	O-glycosite on T1 **
38	A.TPLGPASsLPQSFLLK.C	S8(OGlycan/947.3230)	HexNAc(1)Hex(1)NeuAc(2)	0.00518677	250.481	3	868.426	868.425	1.4967	0	2602.26	2602.25	36628600	118.709	sp|P09919.1|CSF3_HUMAN	ms2_search_1_col_0_byonic_sample1_g-csf_n_600g_120min_top10_lm_n1000_qe_reprosil_sonation_030421_run2	O-glycosite on T1 **
38	S.sLP.Q	S1(OGlycan/947.3230)	HexNAc(1)Hex(1)NeuAc(2)	2.12e-4 - 3.40e-4	280.24 - 336.19	2	632.2584 - 632.2587	632.259	0.36; -0.22; -0.03	0	1262.5022 - 1262.5029	1262.5	85837600	61.5361	sp|P09919.1|CSF3_HUMAN	ms2_search_1_col_0_byonic_sample1_g-csf_n_600g_120min_top10_lm_n1000_qe_reprosil_sonation_030421_run2
38	S.sLP.Q	S1(OGlycan/947.3230)	HexNAc(1)Hex(1)NeuAc(2)	2.47e-4 - 4.48e-4	284.97 - 336.92	2	632.2578 - 632.2588	632.259	0.46; -1.19; -0.32; 0.26; -0.71	0	1262.5009 - 1262.5030	1262.5	103036000	62.3705	sp|P09919.1|CSF3_HUMAN	ms2_search_2_col_0_byonic_sample1_g-csf_600g_120min_top10_lm_n1000_qe_reprosil_sonation_030421_run1
148,151	A.tTIwQ.Q	T1(OGlycan/947.3230); W4(Oxidation/15.9949)	HexNAc(1)Hex(1)NeuAc(2)	1.02e-2 - 1.59e-2	103.73 - 112.63	3	537.8879 - 537.8881	537.889	-2.38; -2.04	0	1610.6420 - 1610.6425	1610.65	18159500	52.2103	sp|P09919.1|CSF3_HUMAN	ms2_search_2_col_0_byonic_sample1_g-csf_600g_120min_top10_lm_n1000_qe_reprosil_sonation_030421_run1
148,151	A.tTIwQ.Q	T1(OGlycan/947.3230); W4(Oxidation/15.9949)	HexNAc(1)Hex(1)NeuAc(2)	3.25e-3 - 7.87e-3	134.69 - 219.01	2	806.3277 - 806.3281	806.33	-3.09; -2.71; -2.64; -3.02; -2.56	0	1610.6408 - 1610.6417	1610.65	618947000	52.2668	sp|P09919.1|CSF3_HUMAN	ms2_search_2_col_0_byonic_sample1_g-csf_600g_120min_top10_lm_n1000_qe_reprosil_sonation_030421_run1
148,151	A.tTIwQ.Q	T1(OGlycan/947.3230); W4(Oxidation/15.9949)	HexNAc(1)Hex(1)NeuAc(2)	5.41e-3 - 1.16e-2	176.45 - 220.44	2	806.3279 - 806.3285	806.33	-2.79; -2.11; -2.71	0	1610.6413 - 1610.6424	1610.65	422522000	51.504	sp|P09919.1|CSF3_HUMAN	ms2_search_1_col_0_byonic_sample1_g-csf_n_600g_120min_top10_lm_n1000_qe_reprosil_sonation_030421_run2
166	P.tQGAMPAFASAFQR.R	T1(OGlycan/947.3230)	HexNAc(1)Hex(1)NeuAc(2)	1.13011e-05	375.601	3	810.684	810.684	-1.03955	0	2429.03	2429.03	18628900	102.928	sp|P09919.1|CSF3_HUMAN	ms2_search_2_col_0_byonic_sample1_g-csf_600g_120min_top10_lm_n1000_qe_reprosil_sonation_030421_run1
166	P.tQGAMPAFASAFQRR.A	T1(OGlycan/947.3230)	HexNAc(1)Hex(1)NeuAc(2)	7.09101e-05	266.418	4	647.291	647.29	0.160742	0	2585.13	2585.13	4885520	92.9039	sp|P09919.1|CSF3_HUMAN	ms2_search_2_col_0_byonic_sample1_g-csf_600g_120min_top10_lm_n1000_qe_reprosil_sonation_030421_run1
166	P.tQGAMPAFASAFQRR.A	T1(OGlycan/947.3230)	HexNAc(1)Hex(1)NeuAc(2)	0.000238691	209.377	3	862.717	862.718	-0.778521	0	2585.13	2585.13	16586200	92.9039	sp|P09919.1|CSF3_HUMAN	ms2_search_2_col_0_byonic_sample1_g-csf_600g_120min_top10_lm_n1000_qe_reprosil_sonation_030421_run1
166	P.tQGAMPAFASAFQRR.A	T1(OGlycan/947.3230)	HexNAc(1)Hex(1)NeuAc(2)	0.000346861	168.549	3	862.718	862.718	-0.707691	0	2585.13	2585.13	9235230	92.2414	sp|P09919.1|CSF3_HUMAN	ms2_search_1_col_0_byonic_sample1_g-csf_n_600g_120min_top10_lm_n1000_qe_reprosil_sonation_030421_run2
166,170	P.tQGAmPAFA.S	T1(OGlycan/947.3230); M5(Oxidation/15.9949)	HexNAc(1)Hex(1)NeuAc(2)	1.29e-5 - 2.53e-5	300.29 - 404.33	2	928.8722 - 928.8730	928.872	1.16; 0.30; 0.57	0	1855.7298 - 1855.7314	1855.73	37540300	72.5492	sp|P09919.1|CSF3_HUMAN	ms2_search_2_col_0_byonic_sample1_g-csf_600g_120min_top10_lm_n1000_qe_reprosil_sonation_030421_run1
166,170	P.tQGAmPAFA.S	T1(OGlycan/947.3230); M5(Oxidation/15.9949)	HexNAc(1)Hex(1)NeuAc(2)	3.77e-5 - 5.61e-5	200.37 - 224.95	3	619.583	619.584	-0.361857	0	1855.73	1855.73	13298600	71.9683	sp|P09919.1|CSF3_HUMAN	ms2_search_1_col_0_byonic_sample1_g-csf_n_600g_120min_top10_lm_n1000_qe_reprosil_sonation_030421_run2
166,170	P.tQGAmPAFA.S	T1(OGlycan/947.3230); M5(Oxidation/15.9949)	HexNAc(1)Hex(1)NeuAc(2)	4.11e-5 - 1.95e-4	204.76 - 280.58	3	619.5837 - 619.5841	619.584	0.62; 0.43; 0.03	0	1855.7293 - 1855.7304	1855.73	19853500	72.6228	sp|P09919.1|CSF3_HUMAN	ms2_search_2_col_0_byonic_sample1_g-csf_600g_120min_top10_lm_n1000_qe_reprosil_sonation_030421_run1
166,170	P.tQGAmPAFA.S	T1(OGlycan/947.3230); M5(Oxidation/15.9949)	HexNAc(1)Hex(1)NeuAc(2)	6.06e-6 - 1.07e-5	264.39 - 302.08	2	928.8716 - 928.8722	928.872	-0.29; 0.24; 0.30	0	1855.7287 - 1855.7298	1855.73	25201400	71.6787	sp|P09919.1|CSF3_HUMAN	ms2_search_1_col_0_byonic_sample1_g-csf_n_600g_120min_top10_lm_n1000_qe_reprosil_sonation_030421_run2
166,170	P.tQGAmPAFAS.A	T1(OGlycan/947.3230); M5(Oxidation/15.9949)	HexNAc(1)Hex(1)NeuAc(2)	6.24823e-05	254.802	3	648.594	648.594	-0.243651	0	1942.76	1942.76	26651700	66.8439	sp|P09919.1|CSF3_HUMAN	ms2_search_2_col_0_byonic_sample1_g-csf_600g_120min_top10_lm_n1000_qe_reprosil_sonation_030421_run1
166,170	P.tQGAmPAFASA.F	T1(OGlycan/947.3230); M5(Oxidation/15.9949)	HexNAc(1)Hex(1)NeuAc(2)	1.53708e-05	267.527	2	1007.91	1007.91	0.193668	0	2013.8	2013.8	15147300	72.3261	sp|P09919.1|CSF3_HUMAN	ms2_search_1_col_0_byonic_sample1_g-csf_n_600g_120min_top10_lm_n1000_qe_reprosil_sonation_030421_run2
166,170	P.tQGAmPAFASA.F	T1(OGlycan/947.3230); M5(Oxidation/15.9949)	HexNAc(1)Hex(1)NeuAc(2)	0.00200674	153.541	3	672.274	672.273	0.277996	0	2013.8	2013.8	26427700	73.3055	sp|P09919.1|CSF3_HUMAN	ms2_search_2_col_0_byonic_sample1_g-csf_600g_120min_top10_lm_n1000_qe_reprosil_sonation_030421_run1
166,170	P.tQGAmPAFASA.F	T1(OGlycan/947.3230); M5(Oxidation/15.9949)	HexNAc(1)Hex(1)NeuAc(2)	2.85e-6 - 2.19e-5	348.04 - 418.90	2	1007.9070 - 1007.9073	1007.91	0.86; 0.50	0	2013.7994 - 2013.8001	2013.8	20831100	73.3237	sp|P09919.1|CSF3_HUMAN	ms2_search_2_col_0_byonic_sample1_g-csf_600g_120min_top10_lm_n1000_qe_reprosil_sonation_030421_run1
166,170	P.tQGAmPAFASAF.Q	T1(OGlycan/947.3230); M5(Oxidation/15.9949)	HexNAc(1)Hex(1)NeuAc(2)	0.000114898	274.738	3	721.296	721.296	0.20559	0	2160.87	2160.87	62993900	109.511	sp|P09919.1|CSF3_HUMAN	ms2_search_2_col_0_byonic_sample1_g-csf_600g_120min_top10_lm_n1000_qe_reprosil_sonation_030421_run1
166,170	P.tQGAmPAFASAFQ.R	T1(OGlycan/947.3230); M5(Oxidation/15.9949)	HexNAc(1)Hex(1)NeuAc(2)	8.468e-06	318.375	3	763.983	763.982	0.227847	0	2288.93	2288.93	73006800	103.063	sp|P09919.1|CSF3_HUMAN	ms2_search_1_col_0_byonic_sample1_g-csf_n_600g_120min_top10_lm_n1000_qe_reprosil_sonation_030421_run2
166,170	P.tQGAmPAFASAFQR.R	T1(OGlycan/947.3230); M5(Oxidation/15.9949)	HexNAc(1)Hex(1)NeuAc(2)	4.55935e-06	351.565	4	612.264	612.264	-0.0318551	0	2445.03	2445.03	22183000	88.1959	sp|P09919.1|CSF3_HUMAN	ms2_search_1_col_0_byonic_sample1_g-csf_n_600g_120min_top10_lm_n1000_qe_reprosil_sonation_030421_run2
166,170	P.tQGAmPAFASAFQR.R	T1(OGlycan/947.3230); M5(Oxidation/15.9949)	HexNAc(1)Hex(1)NeuAc(2)	2.09522e-05	271.97	2	1223.52	1223.52	0.428347	0	2445.03	2445.03	16127100	88.1096	sp|P09919.1|CSF3_HUMAN	ms2_search_1_col_0_byonic_sample1_g-csf_n_600g_120min_top10_lm_n1000_qe_reprosil_sonation_030421_run2
166,170	P.tQGAmPAFASAFQR.R	T1(OGlycan/947.3230); M5(Oxidation/15.9949)	HexNAc(1)Hex(1)NeuAc(2)	8.37122e-05	248.38	2	1223.52	1223.52	-0.370469	0	2445.03	2445.03	14440200	88.9044	sp|P09919.1|CSF3_HUMAN	ms2_search_2_col_0_byonic_sample1_g-csf_600g_120min_top10_lm_n1000_qe_reprosil_sonation_030421_run1
166,170	P.tQGAmPAFASAFQR.R	T1(OGlycan/979.3129); M5(Oxidation/15.9949)	HexNAc(1)Hex(1)NeuGc(2)	0.000553222	201.155	3	826.678	826.679	-1.88306	0	2477.01	2477.02	15139000	88.1096	sp|P09919.1|CSF3_HUMAN	ms2_search_1_col_0_byonic_sample1_g-csf_n_600g_120min_top10_lm_n1000_qe_reprosil_sonation_030421_run2
166,170	P.tQGAmPAFASAFQR.R	T1(OGlycan/1312.4552); M5(Oxidation/15.9949)	HexNAc(2)Hex(2)NeuAc(2)	0.000388499	215.167	3	937.726	937.727	-0.715861	0	2810.16	2810.16	21176500	87.5427	sp|P09919.1|CSF3_HUMAN	ms2_search_2_col_0_byonic_sample1_g-csf_600g_120min_top10_lm_n1000_qe_reprosil_sonation_030421_run1
166,170	P.tQGAmPAFASAFQR.R	T1(OGlycan/1312.4552); M5(Oxidation/15.9949)	HexNAc(2)Hex(2)NeuAc(2)	1.09e-5 - 7.67e-5	221.33 - 284.96	3	937.7265 - 937.7268	937.727	-0.06; -0.32	0	2810.1578 - 2810.1585	2810.16	14873900	86.7228	sp|P09919.1|CSF3_HUMAN	ms2_search_1_col_0_byonic_sample1_g-csf_n_600g_120min_top10_lm_n1000_qe_reprosil_sonation_030421_run2
166,170	P.tQGAmPAFASAFQRR.A	T1(OGlycan/656.2276); M5(Oxidation/15.9949)	HexNAc(1)Hex(1)NeuAc(1)	0.007521	108.831	3	771.018	771.018	0.439781	0	2310.03	2310.03	6088500	78.7563	sp|P09919.1|CSF3_HUMAN	ms2_search_1_col_0_byonic_sample1_g-csf_n_600g_120min_top10_lm_n1000_qe_reprosil_sonation_030421_run2
166,170	P.tQGAmPAFASAFQRR.A	T1(OGlycan/656.2276); M5(Oxidation/15.9949)	HexNAc(1)Hex(1)NeuAc(1)	0.00921965	103.795	3	771.018	771.018	0.281251	0	2310.03	2310.03	5837350	79.5643	sp|P09919.1|CSF3_HUMAN	ms2_search_2_col_0_byonic_sample1_g-csf_600g_120min_top10_lm_n1000_qe_reprosil_sonation_030421_run1
166,170	P.tQGAmPAFASAFQRR.A	T1(OGlycan/947.3230); M5(Oxidation/15.9949)	HexNAc(1)Hex(1)NeuAc(2)	0.00921965	108.08	3	868.05	868.05	-0.109381	0	2601.13	2601.13	344838000	79.5341	sp|P09919.1|CSF3_HUMAN	ms2_search_2_col_0_byonic_sample1_g-csf_600g_120min_top10_lm_n1000_qe_reprosil_sonation_030421_run1
170,175	P.TQGAmPAFAs.A	M5(Oxidation/15.9949); S10(OGlycan/947.3230)	HexNAc(1)Hex(1)NeuAc(2)	1.76e-6 - 1.15e-5	272.26 - 411.53	2	972.3874 - 972.3879	972.388	-0.05; -0.49; 0.01	0	1942.7603 - 1942.7613	1942.76	27626900	66.0873	sp|P09919.1|CSF3_HUMAN	ms2_search_1_col_0_byonic_sample1_g-csf_n_600g_120min_top10_lm_n1000_qe_reprosil_sonation_030421_run2	O-glycosite on T1 **
170,175	P.TQGAmPAFAs.A	M5(Oxidation/15.9949); S10(OGlycan/947.3230)	HexNAc(1)Hex(1)NeuAc(2)	3.14e-7 - 2.07e-5	345.08 - 492.55	2	972.3878 - 972.3882	972.388	0.20; 0.33; -0.11	0	1942.7610 - 1942.7619	1942.76	31173100	66.8378	sp|P09919.1|CSF3_HUMAN	ms2_search_2_col_0_byonic_sample1_g-csf_600g_120min_top10_lm_n1000_qe_reprosil_sonation_030421_run1	O-glycosite on T1 **
170,175	P.TQGAmPAFAs.A	M5(Oxidation/15.9949); S10(OGlycan/947.3230)	HexNAc(1)Hex(1)NeuAc(2)	4.70e-6 - 1.33e-5	248.94 - 341.80	3	648.5942 - 648.5944	648.594	0.04; -0.15; -0.24	0	1942.7608 - 1942.7613	1942.76	18998700	66.1591	sp|P09919.1|CSF3_HUMAN	ms2_search_1_col_0_byonic_sample1_g-csf_n_600g_120min_top10_lm_n1000_qe_reprosil_sonation_030421_run2	O-glycosite on T1 **
170,175	P.TQGAmPAFAs.A	M5(Oxidation/15.9949); S10(OGlycan/947.3230)	HexNAc(1)Hex(1)NeuAc(2)	7.61e-6 - 1.30e-5	406.15 - 415.84	3	648.5941 - 648.5942	648.594	-0.43; -0.24	0	1942.7604 - 1942.7608	1942.76	26651700	66.8439	sp|P09919.1|CSF3_HUMAN	ms2_search_2_col_0_byonic_sample1_g-csf_600g_120min_top10_lm_n1000_qe_reprosil_sonation_030421_run1	O-glycosite on T1 **
170,175	P.TQGAmPAFAsA.F	M5(Oxidation/15.9949); S10(OGlycan/947.3230)	HexNAc(1)Hex(1)NeuAc(2)	2.23e-6 - 9.08e-5	253.60 - 386.55	3	672.2735 - 672.2736	672.273	0.28; 0.10	0	2013.7986 - 2013.7989	2013.8	26427700	73.3055	sp|P09919.1|CSF3_HUMAN	ms2_search_2_col_0_byonic_sample1_g-csf_600g_120min_top10_lm_n1000_qe_reprosil_sonation_030421_run1	O-glycosite on T1 **
170,175	P.TQGAmPAFAsA.F	M5(Oxidation/15.9949); S10(OGlycan/947.3230)	HexNAc(1)Hex(1)NeuAc(2)	4.03e-6 - 5.74e-5	213.11 - 361.92	3	672.2733 - 672.2734	672.273	-0.09; 0.01	0	2013.7982 - 2013.7984	2013.8	18569800	72.3077	sp|P09919.1|CSF3_HUMAN	ms2_search_1_col_0_byonic_sample1_g-csf_n_600g_120min_top10_lm_n1000_qe_reprosil_sonation_030421_run2	O-glycosite on T1 **
170,175	P.TQGAmPAFAsAF.Q	M5(Oxidation/15.9949); S10(OGlycan/947.3230)	HexNAc(1)Hex(1)NeuAc(2)	3.86e-7 - 3.76e-6	374.03 - 465.05	3	721.2964 - 721.2965	721.296	0.29; 0.21; 0.38	0	2160.8672 - 2160.8676	2160.87	38106300	109.55	sp|P09919.1|CSF3_HUMAN	ms2_search_1_col_0_byonic_sample1_g-csf_n_600g_120min_top10_lm_n1000_qe_reprosil_sonation_030421_run2	O-glycosite on T1 **
170,175	P.TQGAmPAFAsAF.Q	M5(Oxidation/15.9949); S10(OGlycan/947.3230)	HexNAc(1)Hex(1)NeuAc(2)	6.05078e-06	404.226	2	1081.44	1081.44	-0.635632	0	2160.87	2160.87	11356600	109.464	sp|P09919.1|CSF3_HUMAN	ms2_search_1_col_0_byonic_sample1_g-csf_n_600g_120min_top10_lm_n1000_qe_reprosil_sonation_030421_run2	O-glycosite on T1 **
170,175	P.TQGAmPAFAsAF.Q	M5(Oxidation/15.9949); S10(OGlycan/947.3230)	HexNAc(1)Hex(1)NeuAc(2)	9.02e-8 - 1.98e-6	532.05 - 602.52	3	721.296	721.296	0.290327	0	2160.87	2160.87	62993900	109.511	sp|P09919.1|CSF3_HUMAN	ms2_search_2_col_0_byonic_sample1_g-csf_600g_120min_top10_lm_n1000_qe_reprosil_sonation_030421_run1	O-glycosite on T1 **
170,175	P.TQGAmPAFAsAFQ.R	M5(Oxidation/15.9949); S10(OGlycan/947.3230)	HexNAc(1)Hex(1)NeuAc(2)	4.91e-9 - 4.18e-6	365.37 - 682.49	3	763.9821 - 763.9827	763.982	0.15; -0.41; 0.39	0	2288.9244 - 2288.9263	2288.93	100917000	103.131	sp|P09919.1|CSF3_HUMAN	ms2_search_2_col_0_byonic_sample1_g-csf_600g_120min_top10_lm_n1000_qe_reprosil_sonation_030421_run1	O-glycosite on T1 **
170,175	P.TQGAmPAFAsAFQ.R	M5(Oxidation/15.9949); S10(OGlycan/947.3230)	HexNAc(1)Hex(1)NeuAc(2)	7.14e-9 - 7.14e-8	592.42 - 646.09	3	763.9826 - 763.9827	763.982	0.39; 0.31	0	2288.9261 - 2288.9263	2288.93	73006800	103.063	sp|P09919.1|CSF3_HUMAN	ms2_search_1_col_0_byonic_sample1_g-csf_n_600g_120min_top10_lm_n1000_qe_reprosil_sonation_030421_run2	O-glycosite on T1 **
170,175	P.TQGAmPAFAsAFQR.R	M5(Oxidation/15.9949); S10(OGlycan/947.3230)	HexNAc(1)Hex(1)NeuAc(2)	1.40e-6 - 6.55e-5	295.66 - 512.24	4	612.2635 - 612.2638	612.264	-0.13; -0.63	0	2445.0249 - 2445.0262	2445.03	17648100	88.8924	sp|P09919.1|CSF3_HUMAN	ms2_search_2_col_0_byonic_sample1_g-csf_600g_120min_top10_lm_n1000_qe_reprosil_sonation_030421_run1	O-glycosite on T1 **
170,175	P.TQGAmPAFAsAFQR.R	M5(Oxidation/15.9949); S10(OGlycan/947.3230)	HexNAc(1)Hex(1)NeuAc(2)	4.44e-11 - 3.08e-5	321.01 - 768.49	3	816.0159 - 816.0167	816.016	0.72; -0.18; 0.57; -0.25	0	2445.0259 - 2445.0282	2445.03	496972000	88.8756	sp|P09919.1|CSF3_HUMAN	ms2_search_2_col_0_byonic_sample1_g-csf_600g_120min_top10_lm_n1000_qe_reprosil_sonation_030421_run1	O-glycosite on T1 **
170,175	P.TQGAmPAFAsAFQR.R	M5(Oxidation/15.9949); S10(OGlycan/947.3230)	HexNAc(1)Hex(1)NeuAc(2)	6.44e-12 - 1.09e-5	295.43 - 827.26	3	816.0161 - 816.0170	816.016	1.02; -0.03; 1.10; 0.27	0	2445.0264 - 2445.0292	2445.03	412094000	88.0899	sp|P09919.1|CSF3_HUMAN	ms2_search_1_col_0_byonic_sample1_g-csf_n_600g_120min_top10_lm_n1000_qe_reprosil_sonation_030421_run2	O-glycosite on T1 **
170,175	P.TQGAmPAFAsAFQR.R	M5(Oxidation/15.9949); S10(OGlycan/947.3230)	HexNAc(1)Hex(1)NeuAc(2)	7.64687e-08	593.897	4	612.264	612.264	0.0679969	0	2445.03	2445.03	22183000	88.1959	sp|P09919.1|CSF3_HUMAN	ms2_search_1_col_0_byonic_sample1_g-csf_n_600g_120min_top10_lm_n1000_qe_reprosil_sonation_030421_run2	O-glycosite on T1 **
170,175	P.TQGAmPAFAsAFQR.R	M5(Oxidation/15.9949); S10(OGlycan/963.3179)	HexNAc(1)Hex(1)NeuGc(1)NeuAc(1)	1.10e-5 - 5.25e-5	243.42 - 336.09	3	821.3498 - 821.3507	821.348	3.58; 2.54	0	2461.0276 - 2461.0302	2461.02	16217800	88.1959	sp|P09919.1|CSF3_HUMAN	ms2_search_1_col_0_byonic_sample1_g-csf_n_600g_120min_top10_lm_n1000_qe_reprosil_sonation_030421_run2	O-glycosite on T1 **
170,175	P.TQGAmPAFAsAFQR.R	M5(Oxidation/15.9949); S10(OGlycan/963.3179)	HexNAc(1)Hex(1)NeuGc(1)NeuAc(1)	8.72e-7 - 3.34e-4	290.39 - 576.15	3	821.3499 - 821.3514	821.348	4.47; 2.61	0	2461.0278 - 2461.0324	2461.02	20448700	88.8636	sp|P09919.1|CSF3_HUMAN	ms2_search_2_col_0_byonic_sample1_g-csf_600g_120min_top10_lm_n1000_qe_reprosil_sonation_030421_run1	O-glycosite on T1 **
170,175	P.TQGAmPAFAsAFQR.R	M5(Oxidation/15.9949); S10(OGlycan/979.3129)	HexNAc(1)Hex(1)NeuGc(2)	2.18026e-05	288.836	3	826.679	826.679	-0.70031	0	2477.01	2477.02	15139000	88.1096	sp|P09919.1|CSF3_HUMAN	ms2_search_1_col_0_byonic_sample1_g-csf_n_600g_120min_top10_lm_n1000_qe_reprosil_sonation_030421_run2	O-glycosite on T1 **
170,175	P.TQGAmPAFAsAFQRR.A	M5(Oxidation/15.9949); S10(OGlycan/947.3230)	HexNAc(1)Hex(1)NeuAc(2)	1.10e-6 - 1.18e-5	357.63 - 407.33	4	651.2895 - 651.2897	651.289	0.52; 0.80	0	2601.1289 - 2601.1297	2601.13	94333700	78.7872	sp|P09919.1|CSF3_HUMAN	ms2_search_1_col_0_byonic_sample1_g-csf_n_600g_120min_top10_lm_n1000_qe_reprosil_sonation_030421_run2	O-glycosite on T1 **
170,175	P.TQGAmPAFAsAFQRR.A	M5(Oxidation/15.9949); S10(OGlycan/947.3230)	HexNAc(1)Hex(1)NeuAc(2)	1.30e-5 - 8.63e-5	318.15 - 398.11	4	651.2896 - 651.2899	651.289	0.61; 1.18	0	2601.1292 - 2601.1306	2601.13	98742100	79.5341	sp|P09919.1|CSF3_HUMAN	ms2_search_2_col_0_byonic_sample1_g-csf_600g_120min_top10_lm_n1000_qe_reprosil_sonation_030421_run1	O-glycosite on T1 **
170,175	P.TQGAmPAFAsAFQRR.A	M5(Oxidation/15.9949); S10(OGlycan/947.3230)	HexNAc(1)Hex(1)NeuAc(2)	2.71e-8 - 2.44e-6	422.96 - 645.37	3	868.0503 - 868.0503	868.05	0.59; 0.52	0	2601.1290 - 2601.1291	2601.13	344838000	79.5341	sp|P09919.1|CSF3_HUMAN	ms2_search_2_col_0_byonic_sample1_g-csf_600g_120min_top10_lm_n1000_qe_reprosil_sonation_030421_run1	O-glycosite on T1 **
170,175	P.TQGAmPAFAsAFQRR.A	M5(Oxidation/15.9949); S10(OGlycan/947.3230)	HexNAc(1)Hex(1)NeuAc(2)	3.80266e-07	454.45 - 472.18	3	868.0503 - 868.0505	868.05	0.59; 0.81	0	2601.1291 - 2601.1297	2601.13	273360000	78.7872	sp|P09919.1|CSF3_HUMAN	ms2_search_1_col_0_byonic_sample1_g-csf_n_600g_120min_top10_lm_n1000_qe_reprosil_sonation_030421_run2	O-glycosite on T1 **
170,175	P.TQGAmPAFAsAFQRRA.G	M5(Oxidation/15.9949); S10(OGlycan/947.3230)	HexNAc(1)Hex(1)NeuAc(2)	1.48e-6 - 1.32e-3	145.17 - 477.52	3	891.7290 - 891.7292	891.729	0.14; 0.35	0	2672.1651 - 2672.1656	2672.16	151325000	81.0188	sp|P09919.1|CSF3_HUMAN	ms2_search_2_col_0_byonic_sample1_g-csf_600g_120min_top10_lm_n1000_qe_reprosil_sonation_030421_run1	O-glycosite on T1 **
170,175	P.TQGAmPAFAsAFQRRA.G	M5(Oxidation/15.9949); S10(OGlycan/947.3230)	HexNAc(1)Hex(1)NeuAc(2)	3.03e-6 - 1.63e-2	64.76 - 441.90	4	669.0483 - 669.0489	669.048	0.69; -0.23	0	2672.1641 - 2672.1665	2672.16	54320400	81.1512	sp|P09919.1|CSF3_HUMAN	ms2_search_2_col_0_byonic_sample1_g-csf_600g_120min_top10_lm_n1000_qe_reprosil_sonation_030421_run1	O-glycosite on T1 **
170,175	P.TQGAmPAFAsAFQRRA.G	M5(Oxidation/15.9949); S10(OGlycan/947.3230)	HexNAc(1)Hex(1)NeuAc(2)	3.70e-6 - 2.41e-3	144.52 - 396.38	3	891.7288 - 891.7294	891.729	0.01; 0.62	0	2672.1647 - 2672.1664	2672.16	117272000	80.2448	sp|P09919.1|CSF3_HUMAN	ms2_search_1_col_0_byonic_sample1_g-csf_n_600g_120min_top10_lm_n1000_qe_reprosil_sonation_030421_run2	O-glycosite on T1 **
170,175	P.TQGAmPAFAsAFQRRA.G	M5(Oxidation/15.9949); S10(OGlycan/947.3230)	HexNAc(1)Hex(1)NeuAc(2)	4.15759e-05	265.148	4	669.049	669.048	0.86907	0	2672.17	2672.16	50018200	80.2448	sp|P09919.1|CSF3_HUMAN	ms2_search_1_col_0_byonic_sample1_g-csf_n_600g_120min_top10_lm_n1000_qe_reprosil_sonation_030421_run2	O-glycosite on T1 **
170,175	P.TQGAmPAFAsAFQRRAGGVL.V	M5(Oxidation/15.9949); S10(OGlycan/947.3230)	HexNAc(1)Hex(1)NeuAc(2)	1.20e-5 - 1.56e-2	106.63 - 319.20	3	1000.4607 - 1000.4611	1000.46	0.50; 0.08; 0.32	0	2998.3603 - 2998.3616	2998.36	120508000	100.703	sp|P09919.1|CSF3_HUMAN	ms2_search_1_col_0_byonic_sample1_g-csf_n_600g_120min_top10_lm_n1000_qe_reprosil_sonation_030421_run2	O-glycosite on T1 **
170,175	P.TQGAmPAFAsAFQRRAGGVL.V	M5(Oxidation/15.9949); S10(OGlycan/947.3230)	HexNAc(1)Hex(1)NeuAc(2)	1.64e-6 - 2.61e-4	182.23 - 420.48	4	750.5977 - 750.5979	750.597	0.74; 0.58	0	2998.3618 - 2998.3623	2998.36	102130000	100.658	sp|P09919.1|CSF3_HUMAN	ms2_search_1_col_0_byonic_sample1_g-csf_n_600g_120min_top10_lm_n1000_qe_reprosil_sonation_030421_run2	O-glycosite on T1 **
170,175	P.TQGAmPAFAsAFQRRAGGVL.V	M5(Oxidation/15.9949); S10(OGlycan/947.3230)	HexNAc(1)Hex(1)NeuAc(2)	4.66e-6 - 4.55e-3	199.32 - 415.84	4	750.5975 - 750.5976	750.597	0.26; 0.34	0	2998.3609 - 2998.3611	2998.36	120574000	100.806	sp|P09919.1|CSF3_HUMAN	ms2_search_2_col_0_byonic_sample1_g-csf_600g_120min_top10_lm_n1000_qe_reprosil_sonation_030421_run1	O-glycosite on T1 **
170,175	P.TQGAmPAFAsAFQRRAGGVL.V	M5(Oxidation/15.9949); S10(OGlycan/947.3230)	HexNAc(1)Hex(1)NeuAc(2)	9.87e-5 - 2.16e-3	192.89 - 305.56	3	1000.4607 - 1000.4613	1000.46	0.63; 0.50; 0.08	0	2998.3603 - 2998.3620	2998.36	172555000	100.527	sp|P09919.1|CSF3_HUMAN	ms2_search_2_col_0_byonic_sample1_g-csf_600g_120min_top10_lm_n1000_qe_reprosil_sonation_030421_run1	O-glycosite on T1 **
170,175	P.TQGAmPAFAsAFQRRAGGVLVA.S	M5(Oxidation/15.9949); S10(OGlycan/947.3230)	HexNAc(1)Hex(1)NeuAc(2)	2.29e-3 - 1.35e-2	106.26 - 172.67	4	793.1237 - 793.1242	793.124	0.07; 0.61	0	3168.4659 - 3168.4676	3168.47	29213900	103.163	sp|P09919.1|CSF3_HUMAN	ms2_search_1_col_0_byonic_sample1_g-csf_n_600g_120min_top10_lm_n1000_qe_reprosil_sonation_030421_run2	O-glycosite on T1 **
170,175	P.TQGAmPAFAsAFQRRAGGVLVAS.H	M5(Oxidation/15.9949); S10(OGlycan/947.3230)	HexNAc(1)Hex(1)NeuAc(2)	0.00242245	178.199	4	814.882	814.882	-0.022348	0	3255.5	3255.5	26218600	100.533	sp|P09919.1|CSF3_HUMAN	ms2_search_2_col_0_byonic_sample1_g-csf_600g_120min_top10_lm_n1000_qe_reprosil_sonation_030421_run1	O-glycosite on T1 **
170,175	P.TQGAmPAFAsAFQRRAGGVLVASHLQ.S	M5(Oxidation/15.9949); S10(OGlycan/947.3230)	HexNAc(1)Hex(1)NeuAc(2)	4.56e-4 - 1.08e-2	197.16 - 318.03	4	909.4317 - 909.4320	909.432	-0.03; -0.30; -0.37; -0.44	0	3633.6976 - 3633.6991	3633.7	144402000	122.319	sp|P09919.1|CSF3_HUMAN	ms2_search_1_col_0_byonic_sample1_g-csf_n_600g_120min_top10_lm_n1000_qe_reprosil_sonation_030421_run2	O-glycosite on T1 **
175	P.TQGAMPAFAsAFQR.R	S10(OGlycan/947.3230)	HexNAc(1)Hex(1)NeuAc(2)	2.17579e-06	438.153	3	810.684	810.684	0.0158039	0	2429.03	2429.03	18628900	102.928	sp|P09919.1|CSF3_HUMAN	ms2_search_2_col_0_byonic_sample1_g-csf_600g_120min_top10_lm_n1000_qe_reprosil_sonation_030421_run1	O-glycosite on T1 **
175	P.TQGAMPAFAsAFQR.R	S10(OGlycan/947.3230)	HexNAc(1)Hex(1)NeuAc(2)	9.00195e-06	349.424	3	810.685	810.684	0.166568	0	2429.03	2429.03	10031300	102.461	sp|P09919.1|CSF3_HUMAN	ms2_search_1_col_0_byonic_sample1_g-csf_n_600g_120min_top10_lm_n1000_qe_reprosil_sonation_030421_run2	O-glycosite on T1 **
175	P.TQGAMPAFAsAFQRR.A	S10(OGlycan/947.3230)	HexNAc(1)Hex(1)NeuAc(2)	0.000222974	161.676	3	862.718	862.718	-0.0702195	0	2585.13	2585.13	16586200	92.9039	sp|P09919.1|CSF3_HUMAN	ms2_search_2_col_0_byonic_sample1_g-csf_600g_120min_top10_lm_n1000_qe_reprosil_sonation_030421_run1	O-glycosite on T1 **
																	* likely glycan structure - this glycan structure was not present in a set of 13 O-glycans used for the search
# Byonic assignments (unaccounted for IMPa specificity)
																	** correction of the Byonic annotation is based on IMPa cleavage specificity
